# High quality *de novo* genome assembly of non-conventional yeast *Kazachstania bulderi* a new potential low pH production host for biorefineries

**DOI:** 10.1101/2023.01.11.523663

**Authors:** L. N. Balarezo-Cisneros, S. Timouma, A. Hanak, A. Currin, F. Valle, D Delneri

**Affiliations:** Manchester Institute of Biotechnology, University of Manchester, Manchester, UK; BP Biosciences Center, San Diego, California, USA

## Abstract

*Kazachstania bulderi* is a yeast species belonging to a ubiquitous group of non-conventional yeasts which has the ability to grow efficiently on glucose and δ-gluconolactone at low pH. This unique trait makes *K. bulderi* an ideal candidate as a new host for low pH fermentation processes for sustainable production of green chemicals such as organic acids. To accelerate strain development with this species, detailed information of its genetics is needed. Here, by employing high accuracy long read sequencing we report a high-quality phased genome assembly for three strains belonging to *K. bulderi* species, including the type strain. The sequences were assembled into 12 chromosomes with a total length of 14Mb, and the genome was fully annotated at structural and functional levels, including allelic and structural variants, ribosomal array, centromeres and mating type locus. This high-quality reference genome provides an essential resource to advance our fundamental knowledge of biotechnologically relevant non-conventional yeasts and to support the development of genetic tools for manipulating such strains towards their use as production hosts biotechnological processes.
