## Supplementary material for "High quality *de novo* genome assembly of non-conventional yeast *Kazachstania bulderi* a new potential low pH production host for biorefineries": Supplementary Dataset S1. Group of Homologs.xlsx

### Sheet: Label
Dataset S1. Group of homologs for CBS8638, CBS8639 and NRRL Y-27205 K. bulderi strains predicted hy HibridMine.
Sheet A	CBS8638
Sheet B	CBS8639
Sheet C	NRRL Y-27205

### Sheet: A.CBS8638
Homologs list
KB380J00100	KB380L02970	KB380K00100	KB380L00110	KB380L02960	KB380B11030	KB380A11010	KB380A11030	KB380D05000	KB380C05390
KB380J00110	KB380K00110
KB380J00140	KB380H00130	KB380I02610
KB380J00150	KB380E04030 (SNQ2)	KB380F03750 (PDR5)	KB380I00570 (PDR12)
KB380J00230	KB380A03310 (RPL8B)
KB380Jtrna3R	KB380Dtrna10R	KB380Ctrna7R	KB380Ctrna8R
KB380Jtrna3T	KB380Itrna12T	KB380Jtrna4T	KB380Ktrna5T	KB380Atrna1T	KB380Atrna2T	KB380Btrna7T	KB380Dtrna9T	KB380Etrna10T
KB380Jtrna2D	KB380Htrna10D	KB380Ltrna3D	KB380Ltrna4D	KB380Ltrna5D	KB380Atrna1D	KB380Dtrna6D	KB380Ftrna7D	KB380Htrna8D	KB380Htrna9D
KB380Jtrna4R	KB380Itrna15R	KB380Ktrna5R	KB380Atrna1R	KB380Atrna2R	KB380Etrna11R	KB380Gtrna12R	KB380Htrna13R	KB380Htrna14R
KB380J00570 (LCB4)	KB380D00280 (LCB5)
KB380J00600	KB380D00380 (RPS28B)
KB380Jtrna3V	KB380Itrna14V	KB380Jtrna4V	KB380Jtrna5V	KB380Ltrna6V	KB380Atrna2V	KB380Btrna7V	KB380Btrna8V	KB380Dtrna9V	KB380Dtrna10V	KB380Dtrna11V
KB380J00720	KB380K01610	KB380K01620
KB380Jtrna3I	KB380Itrna11I	KB380Jtrna4I	KB380Jtrna5I	KB380Atrna1I	KB380Atrna2I	KB380Btrna6I	KB380Dtrna7I	KB380Dtrna8I
KB380J00890 (PPH3)	KB380A00990 (SIT4)	KB380J01960 (PPG1)
KB380J00900	KB380I02160	KB380A07140	KB380B00550	KB380B01040
KB380Jtrna2E	KB380Ftrna12E	KB380Jtrna3E	KB380Ktrna4E	KB380Ktrna5E	KB380Ltrna6E	KB380Ltrna7E	KB380Atrna1E	KB380Ctrna9E	KB380Dtrna10E	KB380Ftrna11E
KB380J01050 (CHD1)	KB380E01410 (STH1)	KB380G02710 (SNF2)	KB380E03650 (FUN30)
KB380J01070 (DNF1)	KB380D03550
KB380J01150	KB380D03580 (GRX3)
KB380J01180	KB380D03590 (BMH2)
KB380J01310 (SUL2)	KB380J01320 (NYV1)
KB380J01510 (CCW22)	KB380D03890
KB380Jtrna4P	KB380Ftrna10P	KB380Atrna2P	KB380Atrna3P	KB380Btrna5P
KB380J01640	KB380G03490
KB380J01780 (FPK1)	KB380B03980
KB380J02090 (ARE2)	KB380B03540
KB380J02270 (ARK1)	KB380L00890 (AKL1)	KB380A10280
KB380J02380	KB380D00710 (KTR1)	KB380I01430 (KRE2)
KB380J02390	KB380E04180 (HHF2)	KB380B07780
KB380J02400	KB380E04190 (HHT2)	KB380B07770
KB380Jtrna2A	KB380Itrna12A	KB380Btrna4A	KB380Btrna6A	KB380Ctrna7A	KB380Ctrna8A	KB380Ctrna9A	KB380Dtrna10A
KB380J02590	KB380C04690 (ATO2)
KB380J02600	KB380C04660 (PGK1)
KB380Jtrna3K	KB380Htrna14K	KB380Ktrna4K	KB380Atrna1K	KB380Atrna2K	KB380Btrna5K	KB380Ctrna7K	KB380Dtrna9K	KB380Etrna11K	KB380Ftrna13K
KB380Jtrna3Q	KB380Htrna8Q	KB380Atrna1Q	KB380Atrna2Q	KB380Dtrna4Q	KB380Dtrna5Q	KB380Etrna6Q
KB380J02650	KB380C01460
KB380Jtrna6G	KB380Htrna15G	KB380Atrna2G	KB380Atrna3G	KB380Atrna4G	KB380Btrna7G	KB380Btrna8G	KB380Ctrna9G	KB380Ctrna10G	KB380Ctrna11G	KB380Gtrna13G	KB380Gtrna14G
KB380K00120	KB380H02900	KB380A11000	KB380D03700
KB380K00300	KB380K00310
KB380K00360 (YCK2)	KB380D04370 (YCK1)	KB380C01310 (YCK3)
KB380K00370	KB380K00380
KB380K00410	KB380K00460
KB380K00420	KB380K00450
KB380Ktrna2F	KB380Ftrna7F	KB380Atrna1F	KB380Btrna4F
KB380K00710 (HST1)	KB380A01060
KB380K00820 (GPD2)	KB380A01160 (GPD1)
KB380K00920	KB380H03070	KB380L00140	KB380D04840
KB380K00970	KB380H01230 (TDH3)
KB380K01010	KB380F03760	KB380A08080
KB380K01030 (PDR11)	KB380I01700 (AUS1)
KB380Ktrna1W	KB380Itrna5W
KB380K01280	KB380H01790
KB380K01600	KB380A06280 (ZWF1)
KB380L00100	KB380I02700	KB380D00110	KB380H00100
KB380L00120	KB380B00100	KB380B00110
KB380L00130	KB380E00100	KB380D04980	KB380H00110
KB380L00160	KB380A10980
KB380L00170 (DOG2)	KB380A10970
KB380L00180 (LRG1)	KB380A10960
KB380L00190	KB380A10950
KB380L00210 (CNM67)	KB380A10940
KB380L00220	KB380A10930 (GUD1)
KB380L00230	KB380A10920 (ADE12)
KB380L00240	KB380A10910 (PHO13)
KB380L00250	KB380A10900 (YPD1)
KB380L00260 (GYP7)	KB380A10890
KB380L00270	KB380A10880 (IES2)
KB380L00280	KB380A10870 (MFG1)
KB380L00290 (BRE4)	KB380A10860
KB380L00300 (PTP1)	KB380A10850
KB380L00310 (SSB2)	KB380A10840	KB380A06570
KB380L00320	KB380A10830 (HO)
KB380L00330 (GCS1)	KB380A10820
KB380L00340	KB380A10810 (GCR2)
KB380L00350 (SHS1)	KB380A10800
KB380L00360	KB380A10790	KB380A06650 (WHI3)
KB380L00380 (CDC13)	KB380A10780
KB380L00390 (DTD1)	KB380A10770
KB380L00400 (YDL218W)	KB380A10760
KB380L00410	KB380A10750
KB380L00430 (RRI1)	KB380A10740
KB380L00440	KB380A10730 (GDH2)
KB380L00450	KB380A10720
KB380L00460	KB380A10710 (NOP6)
KB380L00470	KB380A10700 (SHR3)
KB380L00480	KB380A10690
KB380L00490 (CRP1)	KB380A10680
KB380L00500 (DCD1)	KB380A10670
KB380L00510	KB380A10660 (RPC10)
KB380L00520 (DSE2)	KB380A10650
KB380L00530 (STE3)	KB380A10640
KB380L00540	KB380A10630 (COY1)
KB380L00550	KB380A10620 (RPL17B)	KB380C04920
KB380L00560	KB380A10610 (RBH2)
KB380L00570	KB380A10600 (FEN2)
KB380L00580	KB380A10590 (RIM1)
KB380L00590 (MNN5)	KB380A10580
KB380L00600	KB380A10570 (EAF6)
KB380L00610 (AIM24)	KB380A10560
KB380L00620 (BNA2)	KB380A10550
KB380L00630 (MIX23)	KB380A10540
KB380L00640	KB380A10530 (SRO77)
KB380L00650	KB380A10520 (PKC1)
KB380L00660	KB380A10510 (SEA4)
KB380L00670 (RTG3)	KB380A10500
KB380L00680	KB380A10490 (SFT2)
KB380L00690 (ECM21)	KB380A10480
KB380L00700	KB380A10470 (ATP1)
KB380L00710 (BNA4)	KB380A10460
KB380L00720	KB380A10450 (BRN1)
KB380L00730 (MRX3)	KB380A10440
KB380L00740	KB380A10430 (ROX3)
KB380L00750	KB380A10420 (RPL32)	KB380B02210
KB380L00760	KB380A10410 (SCS2)
KB380L00770 (ARR2)	KB380A10400
KB380L00780 (ARR3)	KB380A10390
KB380L00790	KB380A10380 (BIO3)
KB380L00800 (BIO4)	KB380A10370
KB380L00810 (BIO5)	KB380A10360
KB380L00820 (AVT6)	KB380A10350
KB380L00830	KB380A10340 (TEL1)
KB380L00840	KB380A10330 (RPL23B)	KB380B02270
KB380L00850 (YBL086C)	KB380A10320
KB380L00860	KB380A10310 (TIP1)
KB380L00870	KB380A10300 (UBP14)
KB380L00880	KB380A10290 (TSC3)
KB380L00900 (ORC2)	KB380A10270
KB380L00910	KB380A10260 (TRM7)
KB380L00920	KB380A10250 (YBR062C)
KB380L00930	KB380A10240
KB380L00940	KB380A10230 (ECM2)
KB380L00960	KB380A10220	KB380A01800 (YRO2)
KB380L00970 (MRX18)	KB380A10210
KB380Ltrna8L	KB380Atrna7L	KB380Ftrna10L
KB380L00980	KB380A10200 (GMC1)
KB380L00990	KB380A10190
KB380L01000 (LPP1)	KB380A10180
KB380L01010	KB380A10170
KB380L01020 (RPL37A)	KB380A10160	KB380E00750
KB380L01030 (LCD1)	KB380A10150
KB380L01040	KB380A10140
KB380L01050 (ALG6)	KB380A10130
KB380L01060	KB380A10120 (UTP23)
KB380L01070 (DNL4)	KB380A10110
KB380L01080 (CMG1)	KB380A10100
KB380L01090	KB380A10090 (DCS1)
KB380L01100	KB380A10080 (SEC22)
KB380L01110	KB380A10070 (BOP2)
KB380L01120	KB380A10060 (PHO80)
KB380L01130	KB380A10050 (YCS4)
KB380L01140	KB380A10020
KB380L01150 (MCM5)	KB380A10010
KB380L01160 (SMD2)	KB380A10000
KB380L01170	KB380A09990 (DBP9)
KB380L01180	KB380A09980 (YSH1)
KB380L01190	KB380A09970 (YLR278C)	KB380C01150
KB380L01200	KB380A09960 (RSO55)
KB380L01210	KB380A09950 (PUT7)
KB380L01220 (ECI1)	KB380A09940
KB380L01230	KB380A09930 (NNT1)
KB380L01240 (CTS1)	KB380A09920
KB380L01250	KB380A09910
KB380L01260 (YLR287C)	KB380A09900
KB380L01280	KB380A09880 (MEC3)
KB380L01290 (GUF1)	KB380A09870
KB380L01300	KB380A09860 (COQ11)
KB380L01310 (GCD7)	KB380A09850
KB380L01320	KB380A09840 (SEC72)
KB380L01330	KB380A09830 (GSP1)
KB380L01340 (YHC1)	KB380A09820
KB380L01350 (ECM38)	KB380A09810
KB380L01360	KB380A09800 (HRI1)
KB380L01370	KB380A09790 (ERV14)
KB380L01380	KB380A09780 (OLE1)
KB380L01410	KB380D01360	KB380E00390 (YCL075W)	KB380F01180 (YCL074W)
KB380L01420	KB380B09020
KB380L01470	KB380L01570
KB380Ltrna3A	KB380Gtrna11A	KB380Atrna1A	KB380Btrna5A
KB380L01580	KB380H02390	KB380A03230	KB380B05390	KB380C00100	KB380F02310	KB380F02370	KB380I00840
KB380L01590 (RPS25B)	KB380H00660
KB380L01650 (FKS1)	KB380H00600
KB380L01670 (RPL26A)	KB380H00580
KB380Ltrna4S	KB380Itrna16S	KB380Atrna3S	KB380Btrna5S	KB380Btrna6S	KB380Btrna8S	KB380Btrna9S	KB380Etrna11S	KB380Etrna12S	KB380Htrna14S
KB380L01810	KB380E00160
KB380L01820	KB380D03290
KB380L01930 (MDM30)	KB380L01940
KB380L01960 (ELO3)	KB380E00920 (ELO2)
KB380L02110	KB380B07000 (RPS29A)
KB380L02460 (LSP1)	KB380F03320 (PIL1)
KB380L02480 (SEC4)	KB380B05330
KB380L02710 (SAP155)	KB380C00120
KB380L02800	KB380L02810
KB380L02910	KB380L02920
KB380A00100	KB380D05010	KB380D00100	KB380E04700
KB380A00110	KB380E00120	KB380E00110
KB380A00420	KB380B01130	KB380A04880
KB380A00430 (YPT11)	KB380A04890
KB380A00450	KB380H00400 (RPS19B)
KB380A00460	KB380H00410 (RPL18A)
KB380Atrna1G	KB380Atrna5G
KB380A01400	KB380F02130	KB380E04110 (HTB1)
KB380A01410	KB380F02140 (HTA1)	KB380D00300 (HTZ1)	KB380E04100
KB380Atrna1L	KB380Itrna13L	KB380Atrna3L	KB380Atrna4L	KB380Atrna5L	KB380Atrna6L	KB380Htrna12L
KB380A01940 (BAP3)	KB380F00450
KB380A02100 (UBC4)	KB380D02200
KB380A02120	KB380D02240 (RPL19A)
KB380A02460 (TEF1)	KB380F03080
KB380A02480	KB380H01190	KB380D01720	KB380F00110 (YLR410W-A)
KB380Atrna2L	KB380Itrna16L	KB380Dtrna9L	KB380Itrna14L	KB380Itrna15L
KB380A02720	KB380E03070	KB380E04270
KB380A02750	KB380I02570	KB380G01970
KB380A02850 (SCW10)	KB380G00170 (SCW4)
KB380Atrna1H	KB380Ftrna5H	KB380Btrna2H	KB380Btrna3H	KB380Ctrna4H
KB380A03110 (ACO1)	KB380C04740 (ACO2)
KB380A03170 (SSA2)	KB380B02400 (SSA3)	KB380C04450 (SSC1)
KB380A03260 (UBI4)	KB380B10860	KB380G01050 (RPL40B)	KB380H02530 (RPS31)
KB380A03390	KB380E00860	KB380D04850	KB380E00270
KB380A03450 (COX14)	KB380A03460
KB380A03500	KB380G03320 (TUB1)
KB380A03510 (PHO84)	KB380A03520
KB380Atrna1Y	KB380Ftrna8Y	KB380Btrna3Y	KB380Ftrna7Y
KB380A03650	KB380G03180 (BUL1)
KB380A03750 (TPS3)	KB380G03060
KB380Atrna1N	KB380Itrna7N	KB380Atrna2N	KB380Btrna3N	KB380Btrna4N	KB380Btrna5N	KB380Gtrna6N
KB380A03790 (FAA1)	KB380G02930	KB380G03470
KB380A03830 (RPL20B)	KB380G02880
KB380A03850 (NOP58)	KB380G02870	KB380A07490 (NOP56)
KB380A04030	KB380G02740 (RPS10B)
KB380A04260 (VPH1)	KB380D02070 (STV1)
KB380A04480 (SUN4)	KB380C03740 (UTH1)	KB380F02940
KB380A04810	KB380B02420 (RPS8B)
KB380A04820 (KTI11)	KB380B02430
KB380A04990 (DOT6)	KB380B02550
KB380A05020	KB380A05160
KB380A05030	KB380A05150 (NOP9)
KB380A05040	KB380A05140 (CCT8)
KB380A05060 (DNM1)	KB380B09060 (VPS1)
KB380A05250	KB380A09040 (EFT1)
KB380A05280 (RPP2B)	KB380A09010	KB380H00620 (RPP0)	KB380I02050 (RPP2A)
KB380A05600	KB380A08810 (TRR1)
KB380Atrna1M	KB380Etrna4M	KB380Atrna2M	KB380Ctrna3M	KB380Htrna5M
KB380A05680 (HXT6)	KB380A05690	KB380A05700
KB380Atrna1S	KB380Ftrna13S	KB380Dtrna10S
KB380A06960 (RPL42A)	KB380D04430
KB380A07130	KB380F01070 (PMA1)
KB380A07190 (RHO1)	KB380D04910	KB380F02020 (CDC42)
KB380A07440 (LYP1)	KB380E00850 (CAN1)	KB380E00250
KB380A07530	KB380B04340
KB380A07560 (ENT2)	KB380B02680 (ENT1)
KB380A07730 (ARF2)	KB380B02880
KB380A07790	KB380B02950 (LYS21)
KB380A07940	KB380A08230
KB380A07970	KB380B03130 (RPS24B)
KB380A07980 (ALD5)	KB380D02590 (ALD6)
KB380A08010 (RNR1)	KB380B03160
KB380A08070	KB380H01650 (ENO1)
KB380A08090	KB380F03770
KB380Atrna2S	KB380Btrna7S	KB380Htrna15S
KB380A08150 (FCY21)	KB380A08210 (FCY2)
KB380A08190	KB380B03270 (RPL34B)
KB380A08430	KB380D03300 (RPL2B)
KB380A08560	KB380F03840 (KRE6)
KB380A08870 (RPO31)	KB380B02850 (RPO21)	KB380E03440 (RPA190)
KB380A09090	KB380H02710
KB380A09410	KB380E00240
KB380A09770	KB380C01780 (SDS24)
KB380A10030	KB380C01500	KB380B04330	KB380B04360	KB380B04870	KB380I00800
KB380A10040	KB380C01490	KB380B04370	KB380B04860
KB380A11020	KB380I00110	KB380A11040	KB380A11050	KB380E04690	KB380E04710	KB380F00100
KB380A11060	KB380G00100	KB380D04990
KB380B00150	KB380H02970 (MLS1)
KB380B00370	KB380C02100 (RPS4A)
KB380Btrna2W	KB380Ctrna4W	KB380Ctrna3W
KB380B00670	KB380B07410 (RPS1A)
KB380B00830	KB380H02400	KB380B00840	KB380E04350
KB380B01180 (NSR1)	KB380F03640 (GAR1)
KB380Btrna6T	KB380Ftrna11T
KB380Btrna2Y	KB380Ctrna5Y	KB380Ctrna4Y	KB380Ctrna6Y
KB380B01700	KB380C04380 (GLY1)
KB380B01800 (HYP2)	KB380C04430
KB380Btrna3F	KB380Itrna8F
KB380B02450 (PRS4)	KB380D01660 (PRS3)
KB380B03220 (CSS1)	KB380B03230	KB380C02350
KB380B03300	KB380B04350	KB380B06510
KB380B03800 (YNL134C)	KB380B03810
KB380Btrna6P	KB380Ctrna7P
KB380B04640	KB380F01280 (APE2)
KB380B04880 (YGR109W-B)	KB380B08300
KB380B05080	KB380C01220 (RPS26A)
KB380B05610 (SHM2)	KB380C03220 (SHM1)
KB380B05710	KB380I02420 (ACT1)
KB380B05880 (DBP2)	KB380E01790 (DED1)
KB380B06010 (RPS7A)	KB380D00740
KB380B06020	KB380D00780 (ECM3)
KB380B06210	KB380H00990 (KAR2)
KB380B06280	KB380I00120
KB380B06420 (RPL16A)	KB380E01360
KB380B06700 (FMP48)	KB380C03250 (CHK1)
KB380Btrna6K	KB380Etrna12K	KB380Ctrna8K	KB380Etrna10K
KB380B07210 (YIR042C)	KB380B07220
KB380B08200	KB380C02570 (RPS16A)
KB380B08210	KB380C02560 (RPL13A)
KB380B08220 (RPP1A)	KB380C02550
KB380B08260 (MDH3)	KB380G01450 (MDH1)
KB380B08570	KB380C02270 (ILV2)
KB380B08580	KB380H02680	KB380C03980
KB380B08600	KB380C02230 (PGM2)
KB380B08810	KB380G01210
KB380B08860	KB380B08920
KB380B08910 (RPL14B)	KB380D01890
KB380B09290 (PHD1)	KB380D01510
KB380B09780 (YML018C)	KB380I01290
KB380B09910	KB380E02420 (RPL12A)
KB380B09990	KB380I00950 (RPS17B)
KB380B10010 (RPS18B)	KB380I00920
KB380Btrna8E	KB380Gtrna13E
KB380B10590 (CKA2)	KB380D03430 (CKA1)
KB380B11040	KB380I00100
KB380C00320 (PRY1)	KB380C03480
KB380C00570 (RCH1)	KB380C00590	KB380C00580
KB380C00940 (SGS1)	KB380E02850
KB380C01020	KB380C01030 (MFA2)
KB380Ctrna5F	KB380Dtrna6F
KB380C01940 (RSF2)	KB380F02060 (ADR1)
KB380C02910	KB380E01430 (RPL9B)
KB380C03010	KB380D00980 (GSY2)
KB380C03830 (YSR3)	KB380I00650
KB380C03990 (CIS3)	KB380G01190
KB380C04010 (HSP150)	KB380G01200
KB380C04040	KB380G01240 (TPK3)
KB380C04480	KB380D03060 (VMA3)
KB380Ctrna1	KB380Gtrna4	KB380Dtrna2	KB380Etrna3
KB380C04750 (PHO87)	KB380E00890
KB380C04810	KB380E00950 (RPS14B)
KB380C04830	KB380E00960 (RPL39)
KB380C04940 (KRE9)	KB380C04950
KB380Ctrna1C	KB380Etrna3C	KB380Dtrna2C
KB380C05200	KB380C05210
KB380D00120	KB380D04960	KB380F02410
KB380D00130	KB380D04950
KB380D01070	KB380F00520 (ISW1)
KB380D01350 (HRR25)	KB380E03220
KB380Dtrna8P	KB380Etrna9P
KB380D02490 (CAM1)	KB380G01420 (TEF4)
KB380D02760	KB380E02120 (RPL21A)
KB380D02770 (RPS9A)	KB380E02110
KB380D02840 (RPS6A)	KB380E02040
KB380D04230	KB380H02380 (YLR152C)
KB380D04480	KB380F01660 (RPL43A)
KB380D04940	KB380E00150
KB380D04970	KB380E00140 (OPT1)
KB380E00220	KB380I02680 (PDC1)
KB380E00490 (GLK1)	KB380E04420
KB380E00670	KB380E00820
KB380E00680	KB380E04380 (AGP1)
KB380E01530	KB380G02190 (KES1)
KB380E01600 (WTM1)	KB380E01610 (WTM2)
KB380E03370 (ERV46)	KB380H01970
KB380E04060	KB380F01220 (OYE2)	KB380H01690	KB380H02450
KB380F01100 (ERG4)	KB380G01780
KB380F01250	KB380I01200 (RPL24B)
KB380Ftrna9I	KB380Itrna10I
KB380F03590	KB380G01290 (RPS23B)
KB380G00710	KB380H01390 (RPS0B)
KB380H00420 (MCH4)	KB380H00430
KB380H00700	KB380H01860
KB380H00880 (RPS27B)	KB380H01060
KB380H01850	KB380I00810
KB380H02420	KB380H02470
KB380I01990	KB380I02000 (YDR391C)
KB380I02220 (MYO2)	KB380I02230 (SNC2)

### Sheet: B. CBS8639
Homologs list
KB390Jtrna6G	KB390Htrna15G	KB390Atrna2G	KB390Atrna3G	KB390Atrna4G	KB390Btrna7G	KB390Btrna8G	KB390Ctrna9G	KB390Ctrna10G	KB390Ctrna11G	KB390Gtrna13G	KB390Gtrna14G
KB390Jtrna3Q	KB390Htrna8Q	KB390Atrna1Q	KB390Atrna2Q	KB390Dtrna4Q	KB390Dtrna5Q	KB390Etrna6Q
KB390Jtrna3K	KB390Htrna14K	KB390Ktrna4K	KB390Atrna1K	KB390Atrna2K	KB390Btrna6K	KB390Ctrna7K	KB390Dtrna9K	KB390Etrna11K	KB390Ftrna13K
KB390J00250	KB390C04760
KB390J00260	KB390C04790
KB390Jtrna2A	KB390Itrna12A	KB390Btrna4A	KB390Btrna6A	KB390Ctrna7A	KB390Ctrna8A	KB390Ctrna9A	KB390Dtrna10A
KB390J00420	KB390B03370	KB390E00600
KB390J00430	KB390E00610	KB390B03360
KB390J00440	KB390D00700	KB390I01390
KB390Jtrna3I	KB390Itrna10I	KB390Jtrna4I	KB390Jtrna5I	KB390Atrna1I	KB390Atrna2I	KB390Btrna6I	KB390Dtrna7I	KB390Dtrna8I
KB390Jtrna3T	KB390Itrna12T	KB390Jtrna4T	KB390Ktrna5T	KB390Atrna1T	KB390Atrna2T	KB390Btrna6T	KB390Dtrna9T	KB390Etrna10T
KB390J00730	KB390B07600
KB390J00840	KB390B03120
KB390J00850	KB390A01010	KB390J01980
KB390J01030	KB390B07160
KB390J01170	KB390A08040	KB390D02610
KB390J01180	KB390J01190
KB390Jtrna4P	KB390Ftrna10P	KB390Atrna2P	KB390Atrna3P	KB390Btrna6P	KB390Dtrna8P	KB390Etrna9P
KB390J01320	KB390D03910
KB390J01400	KB390C01570	KB390A02180	KB390B06280	KB390B06770
KB390J01410	KB390C01580	KB390A02170	KB390B06270	KB390B06780	KB390B06810	KB390H01330	KB390I02030
KB390Jtrna2E	KB390Ftrna11E	KB390Jtrna3E	KB390Ktrna4E	KB390Ktrna5E	KB390Ltrna6E	KB390Atrna1E	KB390Ctrna8E	KB390Dtrna9E	KB390Ftrna10E
KB390J01680	KB390D03610
KB390J01710	KB390D03600
KB390J01790	KB390D03570
KB390J01970	KB390A07200	KB390B10580	KB390B10090	KB390C03680	KB390I01990
KB390Jtrna3V	KB390Itrna13V	KB390Jtrna4V	KB390Jtrna5V	KB390Atrna2V	KB390Btrna6V	KB390Btrna7V	KB390Dtrna8V	KB390Dtrna9V	KB390Dtrna10V
KB390J02150	KB390K01510	KB390K01500
KB390J02260	KB390C00760
KB390J02280	KB390D00360
KB390J02310	KB390D00260
KB390J02330	KB390A08140	KB390F03760
KB390J02340	KB390F03770	KB390A08150
KB390Jtrna3R	KB390Itrna15R	KB390Ktrna5R	KB390Atrna1R	KB390Atrna2R	KB390Etrna11R	KB390Gtrna12R	KB390Htrna13R	KB390Htrna14R
KB390Jtrna2D	KB390Htrna10D	KB390Ltrna3D	KB390Ltrna4D	KB390Ltrna5D	KB390Atrna1D	KB390Dtrna6D	KB390Ftrna7D	KB390Htrna8D	KB390Htrna9D
KB390J02420	KB390H02130
KB390Jtrna4R	KB390Dtrna10R	KB390Ctrna7R	KB390Ctrna8R
KB390J02690	KB390A03340
KB390J02750	KB390C00160
KB390J02770	KB390E00760	KB390F03750	KB390I02260
KB390J02790	KB390H03030	KB390I00200
KB390J02820	KB390F03900	KB390A00110	KB390B11030	KB390C05480	KB390F00110
KB390J02830	KB390I02750	KB390K00100	KB390K01530	KB390B11040	KB390G00100	KB390H00110
KB390K00270	KB390D04390	KB390C01390
KB390K00310	KB390K00370
KB390K00320	KB390K00360
KB390Ktrna2F	KB390Btrna3F
KB390K00620	KB390A01080
KB390K00730	KB390A01180
KB390K00830	KB390D04860
KB390K00880	KB390H01960
KB390K00930	KB390I01120
KB390Ktrna1W	KB390Itrna5W
KB390K01490	KB390A06340	KB390A11040
KB390L00100	KB390H03090	KB390A11100	KB390D04980	KB390G03500	KB390I00100
KB390L00140	KB390L00150
KB390L00250	KB390L00260
KB390L00350	KB390C00200
KB390L00580	KB390B05820
KB390L00600	KB390F03310
KB390L00960	KB390B04150
KB390L01110	KB390E03890
KB390L01130	KB390L01140
KB390L01250	KB390D03310	KB390E04650
KB390Ltrna4S	KB390Itrna16S	KB390Atrna3S	KB390Btrna5S	KB390Btrna6S	KB390Btrna8S	KB390Btrna9S	KB390Etrna11S	KB390Etrna12S	KB390Htrna15S
KB390L01400	KB390H02580
KB390L01420	KB390H02560
KB390L01480	KB390H02500
KB390L01490	KB390H00800	KB390A03260	KB390C00180	KB390C03250	KB390F03330
KB390Ltrna3A	KB390Gtrna11A	KB390Atrna1A	KB390Btrna5A
KB390L01590	KB390B02840	KB390B05760	KB390B06260
KB390L01650	KB390B02090
KB390L01660	KB390D01350	KB390E04420
KB390A00100	KB390F03910	KB390B00100	KB390F00100
KB390A00430	KB390B10000	KB390A04940
KB390A00440	KB390A04950
KB390A00460	KB390H02770
KB390A00470	KB390H02760
KB390Atrna1G	KB390Atrna5G
KB390A01420	KB390F02140	KB390E00680
KB390A01430	KB390F02150	KB390D00280	KB390E00690
KB390A01760	KB390E00490
KB390A01810	KB390A10270
KB390Atrna1L	KB390Itrna15L	KB390Atrna3L	KB390Atrna4L	KB390Atrna5L	KB390Atrna6L	KB390Htrna11L
KB390A01950	KB390F00480
KB390A02110	KB390D02210
KB390A02130	KB390D02250
KB390A02490	KB390F03070
KB390A02510	KB390D01730
KB390Atrna2L	KB390Itrna14L	KB390Dtrna8L	KB390Itrna12L	KB390Itrna13L
KB390A02750	KB390H02260	KB390F01200	KB390F01570
KB390A02780	KB390I00240	KB390G01620
KB390A02880	KB390G03420
KB390Atrna1H	KB390Ctrna4H	KB390Btrna2H	KB390Btrna3H	KB390Ftrna5H
KB390A03140	KB390C04840
KB390A03200	KB390B08740	KB390C04550
KB390A03420	KB390D04870	KB390E03950
KB390A03480	KB390A03490
KB390A03530	KB390G00270
KB390A03540	KB390A03550
KB390Atrna1Y	KB390Ftrna8Y	KB390Btrna2Y	KB390Ftrna7Y
KB390A03790	KB390G00530
KB390Atrna1N	KB390Itrna7N	KB390Atrna2N	KB390Btrna3N	KB390Btrna4N	KB390Btrna5N	KB390Gtrna6N
KB390A03830	KB390G00660	KB390G00110
KB390A03870	KB390G00710
KB390A03890	KB390G00720	KB390A07550
KB390A03980	KB390A04000
KB390A03990	KB390A04010
KB390A04090	KB390G00850
KB390A04320	KB390D02080
KB390A04540	KB390C03840
KB390A04870	KB390B08720
KB390A04880	KB390B08710
KB390A05050	KB390B08590
KB390A05080	KB390A05220
KB390A05090	KB390A05210
KB390A05100	KB390A05200
KB390A05120	KB390B02060
KB390A05310	KB390A09100
KB390A05340	KB390A09070	KB390I00760
KB390A05660	KB390A08870
KB390Atrna1M	KB390Etrna4M	KB390Atrna2M	KB390Ctrna3M	KB390Htrna5M
KB390A05740	KB390A05750	KB390A05760
KB390Atrna1S	KB390Ftrna13S	KB390Dtrna10S
KB390Atrna1F	KB390Ftrna7F
KB390A06630	KB390A10920
KB390A06710	KB390A10870
KB390A07020	KB390D04450
KB390A07190	KB390F01090
KB390A07250	KB390D04930	KB390F02030
KB390A07500	KB390E03960	KB390E04560
KB390A07590	KB390B06800
KB390A07620	KB390B08460
KB390A07790	KB390B08260
KB390A07850	KB390B08190
KB390A08000	KB390A08290
KB390A08030	KB390B08010
KB390A08070	KB390B07980
KB390A08130	KB390H01540
KB390Atrna2S	KB390Btrna7S	KB390Htrna14S
KB390A08210	KB390A08270
KB390A08250	KB390B07870
KB390A08490	KB390D03320
KB390A08620	KB390F03840
KB390A08930	KB390B08290	KB390E01350
KB390A09150	KB390H00480
KB390A09470	KB390E04570
KB390A09500	KB390E00580	KB390E02380
KB390A09840	KB390C01860
KB390A10040	KB390C01230
KB390A10210	KB390E04060
KB390Atrna7L	KB390Ftrna9L
KB390A10390	KB390B08870
KB390A10480	KB390B08930
KB390A10680	KB390C05020
KB390A11090	KB390H00140
KB390B00260	KB390G02540
KB390B00530	KB390D03450
KB390Btrna7E	KB390Gtrna12E
KB390B01110	KB390I01910
KB390B01130	KB390I01880
KB390B01210	KB390E02360
KB390B01340	KB390I01530
KB390B01830	KB390D01500
KB390B02100	KB390B05680
KB390B02200	KB390B02270	KB390B02560
KB390B02210	KB390B02280
KB390B02220	KB390D01900
KB390B02330	KB390G02380
KB390B02540	KB390C02310
KB390B02570	KB390C02350
KB390B02880	KB390G02140
KB390B02920	KB390C02630
KB390B02930	KB390C02640
KB390B02940	KB390C02650
KB390B03730	KB390B10460
KB390B03930	KB390B03940
KB390Btrna5K	KB390Etrna10K	KB390Ctrna8K	KB390Etrna12K
KB390B04300	KB390C04920
KB390B04450	KB390C03340
KB390B04640	KB390B06790	KB390B07840
KB390B04730	KB390E03450
KB390B04870	KB390I02710
KB390B04940	KB390H02170
KB390B05130	KB390D00770
KB390B05140	KB390D00730
KB390B05440	KB390I00390
KB390B05540	KB390C03310
KB390B06060	KB390C01300
KB390B06500	KB390F01300
KB390Btrna5P	KB390Ctrna7P
KB390B07910	KB390B07920	KB390C02430
KB390B08690	KB390D01670
KB390Btrna4F	KB390Itrna8F
KB390B09340	KB390C04530
KB390B09440	KB390C04480
KB390Btrna3Y	KB390Ctrna5Y	KB390Ctrna4Y	KB390Ctrna6Y
KB390Btrna7T	KB390Ftrna11T
KB390B09950	KB390F03640
KB390B10290	KB390H00790	KB390B10300
KB390Btrna2W	KB390Ctrna4W	KB390Ctrna3W
KB390B10760	KB390C02180
KB390B10980	KB390H00240
KB390C00100	KB390C05490
KB390C00400	KB390C03570
KB390C00650	KB390C00670	KB390C00660
KB390C01020	KB390E01940
KB390C01100	KB390C01110
KB390Ctrna5F	KB390Dtrna6F
KB390C02020	KB390F02070
KB390C02990	KB390E03380
KB390C03090	KB390D00970
KB390C03930	KB390I02180
KB390C04080	KB390H00510
KB390C04090	KB390G02400
KB390C04110	KB390G02390
KB390C04140	KB390G02350
KB390C04580	KB390D03080
KB390Ctrna1	KB390Gtrna4	KB390Dtrna2	KB390Etrna3
KB390C04850	KB390E03920
KB390C04910	KB390E03860
KB390C04930	KB390E03850
KB390C05040	KB390C05050
KB390Ctrna1C	KB390Etrna3C	KB390Dtrna2C
KB390C05300	KB390C05310
KB390D00100	KB390F02400
KB390D00110	KB390D04970
KB390D00530	KB390I01800	KB390D00540	KB390D03720	KB390G00140	KB390I00110	KB390I00840
KB390D01060	KB390F00550
KB390D01340	KB390E01580
KB390D01490	KB390E01730
KB390D01560	KB390E02400	KB390E02390
KB390D02500	KB390G02170
KB390D02780	KB390E02690
KB390D02790	KB390E02700
KB390D02860	KB390E02770
KB390D04250	KB390H00810
KB390D04500	KB390F01670
KB390E00360	KB390E04320
KB390E00400	KB390E04130
KB390E00730	KB390F01240	KB390H01500
KB390E01420	KB390H01220
KB390E03080	KB390E03090
KB390E03200	KB390E03210
KB390E03280	KB390G01400
KB390E03400	KB390G00880
KB390E03760	KB390F02320
KB390E03990	KB390E04140
KB390E04590	KB390I00120
KB390F00230	KB390H00740
KB390F00250	KB390F00260
KB390F01120	KB390G01810
KB390F01270	KB390I01620
KB390Ftrna9I	KB390Itrna11I
KB390F02050	KB390I02630
KB390F03590	KB390G02300
KB390G02880	KB390H01800
KB390H00720	KB390H00770
KB390H01340	KB390I02020
KB390H02110	KB390H02290
KB390H02740	KB390H02750
KB390H03020	KB390I02720
KB390I00140	KB390I00150
KB390I00810	KB390I00820

### Sheet: NRRLY27205
Homologs list
NR270Jtrna6G	NR270Htrna15G	NR270Atrna2G	NR270Atrna3G	NR270Atrna4G	NR270Btrna7G	NR270Btrna8G	NR270Ctrna9G	NR270Ctrna10G	NR270Ctrna11G	NR270Gtrna13G	NR270Gtrna14G
NR270J00220	NR270C04050
NR270Jtrna3Q	NR270Htrna8Q	NR270Atrna1Q	NR270Atrna2Q	NR270Dtrna4Q	NR270Dtrna5Q	NR270Etrna6Q
NR270Jtrna3K	NR270Htrna14K	NR270Ktrna4K	NR270Atrna1K	NR270Atrna2K	NR270Btrna5K	NR270Ctrna8K	NR270Dtrna9K	NR270Etrna11K	NR270Ftrna13K
NR270J00280	NR270C00850 (PGK1)
NR270J00290	NR270C00820 (ATO2)
NR270Jtrna2A	NR270Itrna12A	NR270Btrna4A	NR270Btrna6A	NR270Ctrna7A	NR270Ctrna8A	NR270Ctrna9A	NR270Dtrna10A
NR270J00480	NR270E04110 (HHT2)	NR270B07790
NR270J00490	NR270E04100 (HHF2)	NR270B07800
NR270J00500	NR270D00710 (KTR1)	NR270I01460 (KRE2)
NR270Jtrna3I	NR270Itrna11I	NR270Jtrna4I	NR270Jtrna5I	NR270Atrna1I	NR270Atrna2I	NR270Btrna6I	NR270Dtrna7I	NR270Dtrna8I
NR270Jtrna3T	NR270Itrna12T	NR270Jtrna4T	NR270Ktrna5T	NR270Atrna1T	NR270Atrna2T	NR270Btrna7T	NR270Dtrna9T	NR270Etrna10T
NR270J00790 (ARE2)	NR270B03580
NR270J00920 (PPG1)	NR270A10050 (SIT4)
NR270J00990	NR270I02010	NR270K00110	NR270K00280	NR270K00290	NR270L01600	NR270A10960	NR270C05430	NR270G00160
NR270J01110 (FPK1)	NR270B04020
NR270Jtrna4P	NR270Ftrna10P	NR270Atrna1P	NR270Atrna2P	NR270Btrna5P
NR270J01380 (CCW22)	NR270D03890
NR270Jtrna2E	NR270Ftrna11E	NR270Jtrna3E	NR270Ktrna4E	NR270Ktrna5E	NR270Ltrna6E	NR270Atrna1E	NR270Ctrna8E	NR270Dtrna9E	NR270Ftrna10E
NR270J01720	NR270D03600 (BMH2)
NR270J01830 (DNF1)	NR270D03550
NR270J01850 (CHD1)	NR270E01330 (STH1)	NR270G00900 (SNF2)
NR270J02000	NR270F00460	NR270F03070	NR270F02410
NR270J02010	NR270H02000	NR270J02020
NR270Jtrna3V	NR270Itrna13V	NR270Jtrna4V	NR270Jtrna5V	NR270Atrna1V	NR270Btrna6V	NR270Btrna7V	NR270Dtrna8V	NR270Dtrna9V	NR270Dtrna10V
NR270J02200	NR270K01580	NR270K01590
NR270J02320	NR270D00380 (RPS28B)
NR270J02350	NR270D00280 (LCB5)
NR270Jtrna2R	NR270Itrna14R	NR270Ktrna4R	NR270Atrna1R	NR270Etrna10R	NR270Gtrna11R	NR270Htrna12R	NR270Htrna13R
NR270Jtrna2D	NR270Htrna10D	NR270Ltrna3D	NR270Ltrna4D	NR270Ltrna5D	NR270Atrna1D	NR270Dtrna6D	NR270Ftrna7D	NR270Htrna8D	NR270Htrna9D
NR270Jtrna3R	NR270Dtrna9R	NR270Ctrna7R	NR270Ctrna8R
NR270K00100	NR270I00110	NR270K01790	NR270L01630	NR270A10970	NR270A10980	NR270D00110	NR270F03890	NR270H00110
NR270K00330 (YCK2)	NR270D04370 (YCK1)	NR270C04200 (YCK3)
NR270K00340	NR270K00350
NR270K00380	NR270K00430
NR270K00390	NR270K00420
NR270Ktrna2F	NR270Btrna4F
NR270K00680 (HST1)	NR270A09980
NR270K00790 (GPD2)	NR270A09880 (GPD1)
NR270K00890	NR270D04840	NR270K01770	NR270H00130
NR270K00940	NR270H01970 (TDH3)
NR270K00990 (PDR11)	NR270I01730 (AUS1)
NR270Ktrna1W	NR270Itrna5W
NR270K01030	NR270C05210	NR270A02640
NR270K01240	NR270H01410
NR270K01570	NR270A04900 (ZWF1)	NR270A00160
NR270K01660	NR270I00120	NR270H03060
NR270K01670	NR270E04740	NR270E00130 (PDC1)
NR270K01680	NR270K01700
NR270K01780	NR270F03870
NR270K01800	NR270H00100	NR270B00100	NR270E04620	NR270G00100	NR270G03550
NR270Ltrna3A	NR270Gtrna11A	NR270Atrna1A	NR270Btrna5A
NR270L00270	NR270H02550 (RPS25B)
NR270L00330 (FKS1)	NR270H02610
NR270L00350	NR270H02630 (RPL26A)
NR270Ltrna4S	NR270Itrna16S	NR270Atrna1S	NR270Btrna5S	NR270Btrna6S	NR270Btrna8S	NR270Btrna9S	NR270Etrna11S	NR270Etrna12S	NR270Htrna15S
NR270L00580	NR270L00590 (MDM30)
NR270L00610 (ELO3)	NR270E00840 (ELO2)
NR270L00760	NR270B07020 (RPS29A)
NR270L01120 (LSP1)	NR270F00670 (PIL1)
NR270L01140 (SEC4)	NR270B05360
NR270L01370 (SAP155)	NR270C05400
NR270L01460	NR270L01470
NR270L01570	NR270L01580
NR270A00110	NR270F00100	NR270C05530	NR270E00110	NR270E04610	NR270E04630
NR270A00280	NR270A04610 (SSB2)
NR270A00330	NR270A04530 (WHI3)
NR270A00520	NR270C00580 (RPL17B)
NR270A00540 (FEN2)	NR270A00550 (RIM1)
NR270A00720 (RPL32)	NR270B02250
NR270A00810	NR270B02310 (RPL23B)
NR270A00930	NR270A09250 (YRO2)
NR270Atrna1L	NR270Ftrna10L
NR270A00990 (RPL37A)	NR270E00660
NR270A01110	NR270C04020	NR270B00590	NR270B04410	NR270B04900
NR270A01120	NR270C04010	NR270B00580	NR270B04370	NR270B04400	NR270B04910	NR270I00830
NR270A01180 (YLR278C)	NR270C04350
NR270A01380	NR270C03730 (SDS24)
NR270Atrna1N	NR270Itrna7N	NR270Atrna2N	NR270Btrna3N	NR270Btrna4N	NR270Btrna5N	NR270Gtrna6N
NR270A01740	NR270E04760	NR270E00150
NR270A02060	NR270H00470
NR270A02110	NR270A05940 (EFT1)
NR270A02140	NR270A05910 (RPP2B)	NR270H02590 (RPP0)	NR270I02090 (RPP2A)
NR270A02280 (RPO31)	NR270B02890 (RPO21)	NR270E03360 (RPA190)
NR270A02340 (TRR1)	NR270A05580
NR270Atrna1M	NR270Etrna4M	NR270Atrna2M	NR270Ctrna3M	NR270Htrna5M
NR270A02590	NR270F00160 (KRE6)
NR270Atrna1G	NR270Atrna5G
NR270A02620 (ARO8)	NR270D04390 (ARO9)
NR270A02650	NR270B01080 (YIL082W)
NR270A02740	NR270D03300 (RPL2B)
NR270A02940	NR270A03240
NR270A02960	NR270A03020 (FCY21)
NR270A02980	NR270B03310 (RPL34B)
NR270Atrna2S	NR270Btrna7S	NR270Htrna14S
NR270A03100	NR270H01550 (ENO1)
NR270A03160 (RNR1)	NR270B03200
NR270A03190 (ALD5)	NR270D02590 (ALD6)
NR270A03200 (RPS24B)	NR270B03170
NR270A03390	NR270B02990 (LYS21)
NR270A03450 (ARF2)	NR270B02920
NR270A03620 (ENT2)	NR270B02720 (ENT1)
NR270A03650	NR270B04380
NR270A03690 (NOP56)	NR270A07340 (NOP58)	NR270G00740
NR270A03740 (LYP1)	NR270E00760 (CAN1)
NR270A03990 (RHO1)	NR270D04910	NR270F01960 (CDC42)
NR270A04040	NR270B00560	NR270B01070
NR270A04050	NR270F02900 (PMA1)
NR270A04220 (RPL42A)	NR270D04430
NR270Atrna1F	NR270Ftrna7F
NR270Atrna3S	NR270Ftrna13S	NR270Dtrna10S
NR270A05480	NR270A05490	NR270A05500 (HXT6)
NR270A06030	NR270A06170
NR270A06040 (NOP9)	NR270A06160
NR270A06050	NR270A06150 (CCT8)
NR270A06130 (DNM1)	NR270B09080 (VPS1)
NR270A06200 (DOT6)	NR270B02590
NR270A06300	NR270A10630 (YPT11)
NR270A06310	NR270B01170
NR270A06360 (KTI11)	NR270B02470
NR270A06370	NR270B02460 (RPS8B)
NR270A06700 (SUN4)	NR270C01770 (UTH1)
NR270A06930 (VPH1)	NR270D02070 (STV1)
NR270A07160 (RPS10B)	NR270G00870
NR270A07360	NR270G00730 (RPL20B)
NR270A07400 (FAA1)	NR270G00680	NR270G00130
NR270A07440 (TPS3)	NR270G00550
NR270Atrna1Y	NR270Ftrna8Y	NR270Btrna3Y	NR270Ftrna7Y
NR270A07670	NR270A07680 (PHO84)
NR270A07690 (TUB1)	NR270G00290
NR270A07730	NR270A07740 (COX14)
NR270A07800	NR270D04850
NR270A07930 (UBI4)	NR270B10860	NR270G02410 (RPL40B)	NR270H00650 (RPS31)
NR270A07960	NR270G02710	NR270C05440
NR270A08020 (SSA2)	NR270B02440 (SSA3)	NR270C01060 (SSC1)
NR270A08080 (ACO1)	NR270C00760 (ACO2)
NR270Atrna1H	NR270Ftrna5H	NR270Btrna2H	NR270Btrna3H	NR270Ctrna4H
NR270A08340 (SCW10)	NR270G03430 (SCW4)
NR270A08440	NR270I02610	NR270G01640
NR270Atrna2L	NR270Itrna12L	NR270Atrna3L	NR270Atrna4L	NR270Atrna5L	NR270Atrna7L	NR270Htrna11L
NR270A08470	NR270E02990	NR270D01360	NR270E00300 (YCL075W)	NR270E04190 (YCL074W)	NR270F02780	NR270F02790
NR270Atrna6L	NR270Itrna15L	NR270Dtrna8L	NR270Itrna13L	NR270Itrna14L
NR270A08710	NR270I00470 (YGR109W-B)	NR270B08320	NR270H00780
NR270A08940	NR270D02240 (RPL19A)
NR270A08960 (UBC4)	NR270D02200
NR270A09120 (BAP3)	NR270F03520
NR270A09630	NR270F01840 (HTA1)	NR270D00300 (HTZ1)	NR270E04020
NR270A09640	NR270F01850	NR270E04030 (HTB1)
NR270A10600 (RPL18A)	NR270H02800
NR270A10610	NR270H02810 (RPS19A)
NR270B00110	NR270H03130	NR270B11030	NR270D04940	NR270E04640	NR270G03530
NR270B00160	NR270H00230 (MLS1)
NR270B00380 (RPS4A)	NR270C03410
NR270Btrna2W	NR270Ctrna3W	NR270Ctrna4W
NR270B00700	NR270B07430 (RPS1A)
NR270B01220 (NSR1)	NR270F00330 (GAR1)
NR270Btrna6T	NR270Ftrna11T
NR270Btrna2Y	NR270Ctrna6Y	NR270Ctrna4Y	NR270Ctrna5Y
NR270B01740	NR270C01130 (GLY1)
NR270B01840 (HYP2)	NR270C01080
NR270Btrna3F	NR270Itrna8F
NR270B02490 (PRS4)	NR270D01660 (PRS3)
NR270B03260 (CSS1)	NR270B03270	NR270C03160
NR270B03340	NR270B04390	NR270B06530
NR270Btrna6P	NR270Etrna9P	NR270Ctrna7P	NR270Dtrna8P
NR270B04680	NR270F02680 (APE2)
NR270B05110	NR270C04290 (RPS26A)
NR270B05630 (SHM2)	NR270C02290 (SHM1)
NR270B05730	NR270I02460 (ACT1)
NR270B06030 (RPS7A)	NR270D00740
NR270B06040	NR270D00780 (ECM3)
NR270B06230	NR270H02210 (KAR2)
NR270B06300	NR270I00130
NR270B06440 (RPL16A)	NR270E01280
NR270B06720 (FMP48)	NR270C02260 (CHK1)
NR270B06870	NR270C00680 (RPS22A)
NR270Btrna6K	NR270Etrna12K	NR270Ctrna7K	NR270Etrna10K
NR270B07230 (YIR042C)	NR270B07240
NR270B08220 (RPS16A)	NR270C02940
NR270B08230	NR270C02950 (RPL13A)
NR270B08240 (RPP1A)	NR270C02960
NR270B08280 (MDH3)	NR270G02810 (MDH1)
NR270B08590	NR270C03240 (ILV2)
NR270B08600	NR270C01530	NR270H00500
NR270B08620	NR270C03280 (PGM2)
NR270B08880	NR270B08940
NR270B08930 (RPL14B)	NR270D01890
NR270B09310 (PHD1)	NR270D01510
NR270B09780 (YML018C)	NR270I01320
NR270B09910	NR270E02340 (RPL12A)
NR270B09990	NR270I00980 (RPS17B)
NR270B10010 (RPS18B)	NR270I00950
NR270Btrna7E	NR270Gtrna12E
NR270B10590 (CKA2)	NR270D03430 (CKA1)
NR270C00100	NR270G03540	NR270G00110
NR270Ctrna1C	NR270Dtrna2C	NR270Etrna3C
NR270C00550	NR270C00560 (KRE9)
NR270C00670	NR270E00880 (RPL39)
NR270C00690	NR270E00870 (RPS14B)
NR270C00750	NR270E00810 (PHO87)
NR270Ctrna1	NR270Gtrna4	NR270Dtrna2	NR270Etrna3
NR270C01030	NR270D03060 (VMA3)
NR270C01470	NR270G02590 (TPK3)
NR270C01500 (HSP150)	NR270C01510
NR270C01520 (CIS3)	NR270G02540
NR270C01680 (YSR3)	NR270I00680
NR270C01690	NR270I00660 (MRS4)
NR270C02030	NR270C05180 (PRY1)
NR270C02500	NR270D00980 (GSY2)
NR270C02600	NR270E01350 (RPL9B)
NR270C03570 (RSF2)	NR270F01920 (ADR1)
NR270Ctrna5F	NR270Dtrna6F
NR270C04470	NR270C04480 (MFA2)
NR270C04560 (SGS1)	NR270E02770
NR270C04910	NR270C04930 (RCH1)	NR270C04920
NR270C05420	NR270I00870	NR270I00460	NR270I02000 (PET127)
NR270C05520	NR270E04600	NR270D04930
NR270D00120	NR270F01580
NR270D01070	NR270F03450 (ISW1)
NR270D01350 (HRR25)	NR270E03140
NR270D01720	NR270H02010
NR270D02490 (CAM1)	NR270G02780 (TEF4)
NR270D02760	NR270E02040 (RPL21A)
NR270D02770 (RPS9A)	NR270E02030
NR270D02840 (RPS6A)	NR270E01960
NR270D04480	NR270F02310 (RPL43A)
NR270D04640 (CPA2)	NR270I00640 (URA2)
NR270E00120	NR270E04730
NR270E00140	NR270E04750
NR270E00160	NR270E04770
NR270E00170	NR270E04780 (MATALPHA1)	NR270E00770
NR270E00180	NR270E04790 (MATALPHA2)	NR270E00780
NR270E00190	NR270E04800 (CHA1)
NR270E00200	NR270E04810 (VAC17)
NR270E00210	NR270E04820
NR270E00220 (MRC1)	NR270E04830
NR270E00230 (KRR1)	NR270E04840
NR270E00400 (GLK1)	NR270E04340
NR270E00580	NR270E00730
NR270E00590	NR270E04300 (AGP1)
NR270E00970 (YTA12)	NR270F01660 (AFG3)
NR270E01450	NR270G01420 (KES1)
NR270E01520 (WTM1)	NR270E01530 (WTM2)
NR270E03290 (ERV46)	NR270H01230
NR270E03950 (SNQ2)	NR270I00600 (PDR12)	NR270F00230 (PDR5)
NR270E03980	NR270F02740 (OYE2)	NR270H01510
NR270F00380	NR270G02640 (RPS23B)
NR270Ftrna9I	NR270Itrna10I
NR270F02710	NR270I01230 (RPL24B)
NR270F02870 (ERG4)	NR270G01830
NR270F03750	NR270H00730
NR270G02130	NR270G02240
NR270G02550	NR270G02560
NR270G02890	NR270H01810 (RPS0B)
NR270H00710	NR270H00760
NR270H01350	NR270I00840
NR270H02140 (RPS27B)	NR270H02320
NR270H02780	NR270H02790 (MCH4)
NR270H03070	NR270I02650
NR270I02030	NR270I02040 (YDR391C)
NR270I02260 (MYO2)	NR270I02270 (SNC2)
NR270I02700	NR270I02710
